# Genetic suppression of myeloid receptor Clec7a attenuates microglia neuroinflammation and promotes microglial phagocytosis to delay disease progression in ALS models

**DOI:** 10.64898/2026.05.04.722437

**Authors:** Xuan Chen, Huilan Yan, Haichao Wei, Sanaz Sajadi, Jingwen Hu, Vinicius Vasconcellos, Ashley Kim, Tarun Shriram, Huizhong Tan, Kyoeun Keum, Jiaqian Wu, Martin Paukert, Yongjie Yang

## Abstract

Microglial activation has been closely associated with accelerated ALS disease progression. However, specific microglial pathways that regulate microglial activation and ALS disease progression remain limitedly understood. Here, we determined the role of Clec7a (or Dectin-1), a core signature gene of disease-associated microglia (DAM) in ALS, in regulating microglial activation and ALS disease progression. Our spinal cord scRNA-Seq results found that Clec7a deficiency specifically attenuated microglial neuroimmune gene expression in SOD1G93A mice and human ALS. In addition, *in vivo* two-photon imaging of human (h) TDP43 phagocytosis by microglia in the cortex showed that Clec7a deficiency promotes microglial phagocytosis of pathological hTDP43 by enhancing microglial process dynamics. Subsequent survival analysis further showed that selective deletion of Clec7a in microglia mitigates motor neuron degeneration and delays disease progression in SOD1G93A ALS mice. Together, our results establish that Clec7a is a key regulator in shaping disease microglial functions and promotes disease progression in ALS.
