## Supplemental Table 2 for "Genetic suppression of myeloid receptor Clec7a attenuates microglia neuroinflammation and promotes microglial phagocytosis to delay disease progression in ALS models"

### Sheet: SOD1G93AClec7a KO vs SOD1G93A
Gene name	P value	Averaged log2FC	Expression level (loge(mean gene reads per sample))
			SOD1G93A-1	SOD1G93A-2	SOD1G93A-3	SOD1G93AClec7a KO-1	SOD1G93AClec7a KO-2	SOD1G93AClec7a KO-3	SOD1G93AClec7a KO-4
Pecam1	0.000309294	-3.26333	1.12958	0.995652	0.97545	0.782368	0.463409	0.767343	0.955412
Ifih1	0.0193634	-2.23933	0.329605	1.0802	0.940849	0.269408	0.368104	0.32893	0.42779
Gm14636	0.00466385	-1.89835	0.663438	2.36556	1.57659	0.560345	0.632461	0.715234	1.24527
Nabp1	5.40021e-06	-1.74854	0.357392	0.611573	0.653224	0.260944	0.319694	0.144599	0.252111
Cpeb4	2.30994e-05	-1.56996	0.522446	0.786187	0.743533	0.470001	0.353317	0.320667	0.391847
Rps6	0.0010124	-1.49565	4.3428	7.84175	7.26488	4.78984	2.35856	2.21336	2.59091
Slfn5	0.00808275	-1.35255	1.11478	1.4979	1.62071	0.799999	0.889454	0.759123	0.860188
Rnf213	0.00106204	-1.29158	0.520316	0.623584	0.640477	0.375959	0.456428	0.251884	0.360837
Dnajb9	0.000502915	-1.2832	0.707622	0.956442	0.878817	0.602318	0.461249	0.551017	0.517891
Lilrb4a	0.0006694	-1.26547	0.596336	0.928937	0.835451	0.527196	0.664716	0.364125	0.343187
Itgav	0.000924175	-1.2496	0.908446	1.13185	1.01969	0.830549	0.660757	0.500287	0.726346
Kcnq1ot1	0.000246969	-1.24204	1.31252	1.56591	1.75208	1.22362	0.928373	0.885098	1.00482
Gm17056	0.00176184	-1.24046	0.496138	0.54617	0.473713	0.3015	0.418353	0.202918	0.503367
Cd93	0.0308765	-1.23674	0.841107	0.699774	0.711859	0.522204	0.385986	0.507864	0.546848
Parp14	0.00519523	-1.23153	0.592141	0.822109	0.768447	0.480637	0.630199	0.342128	0.448133
Rapgef2	0.00311732	-1.22886	0.494632	0.54068	0.492185	0.402317	0.320754	0.282575	0.348886
AI504432	0.0299605	-1.22797	0.394374	1.0585	0.885332	0.617643	0.62192	0.311212	0.496848
Nfat5	0.00188819	-1.20095	1.04202	1.32515	1.11346	0.902662	0.712811	0.734126	0.926608
Dnajb4	0.0157975	-1.18971	0.437342	0.715896	0.781082	0.560554	0.370493	0.467771	0.431955
Erbin	0.000339535	-1.18711	0.83731	0.916952	0.86856	0.767876	0.538186	0.392095	0.517449
Ahnak	0.0114815	-1.18682	1.62135	1.41884	1.4539	1.31944	0.888646	0.744106	0.83255
Peli1	0.0475672	-1.18391	0.923822	1.35685	1.25243	0.865865	0.64759	0.927358	1.04343
Gbp7	0.0372813	-1.17457	0.518809	0.577856	0.538901	0.363724	0.308673	0.297588	0.42877
Kctd12	0.00287475	-1.17108	5.88863	7.67928	6.80104	4.70745	5.61389	3.26781	4.25851
Clic4	0.0483253	-1.16007	2.15034	3.07407	2.9066	2.00143	1.53471	1.94629	2.32256
Man1a	0.0127458	-1.16002	0.468763	0.663792	0.592229	0.486572	0.321856	0.335214	0.497671
Mylip	0.00551628	-1.15375	0.972976	1.48045	1.59143	1.0547	0.99884	0.732697	0.750048
Cadm1	4.61409e-05	-1.1512	2.18458	2.50517	2.25178	1.74636	1.77774	1.34418	1.22778
Camk2n1	0.000257807	-1.14821	1.02227	0.777597	0.801073	0.702818	0.480828	0.595532	0.680316
Med13	0.00369913	-1.14282	0.587684	0.631396	0.628717	0.537313	0.397215	0.245434	0.293123
Zfp62	0.000448521	-1.13218	0.480645	0.517565	0.503888	0.410334	0.360387	0.23427	0.27177
Trim30a	0.0419211	-1.1191	0.766843	1.1703	1.18315	0.659934	0.845982	0.647596	0.806731
Sowahc	0.0267944	-1.11707	1.88079	3.13706	2.43166	1.67524	2.02603	1.60632	1.78409
Maf	0.00884371	-1.10956	0.883803	1.32101	1.30949	0.924947	0.85323	0.569029	0.760322
Cd44	0.0141547	-1.10149	0.436182	0.575199	0.577446	0.544314	0.305956	0.283533	0.404122
Bmpr2	0.00823734	-1.09601	1.79743	1.56908	1.65723	1.37634	0.975526	0.57401	0.762116
Swap70	0.00516861	-1.09568	0.668185	0.795646	0.731836	0.511856	0.450193	0.564139	0.715532
Hexim1	0.00042313	-1.09247	0.498807	0.615684	0.600368	0.491316	0.432763	0.317945	0.251899
A130071D04Rik	0.00140805	-1.0921	0.945728	1.23419	1.13078	0.87054	0.887359	0.581805	0.881859
Gls	0.00181298	-1.09029	1.204	1.49813	1.44119	1.15148	0.857767	0.755844	1.00051
Sppl2a	0.00311	-1.08773	1.48741	1.76616	1.69434	1.38828	1.2539	0.820414	0.985546
Ranbp2	0.00688725	-1.08633	1.08573	1.18166	1.12305	0.986982	0.851117	0.47521	0.581648
Cd86	0.000481511	-1.07633	1.32283	1.64777	1.39639	1.13987	1.10638	0.834886	0.902825
Prpf39	0.003977	-1.07088	0.489717	0.570449	0.568626	0.452968	0.366081	0.294148	0.413674
Cflar	0.0123192	-1.07042	1.84903	2.45261	2.08504	1.59003	1.56952	1.4412	1.71068
Pcf11	0.00465539	-1.06542	0.778472	1.03179	0.973909	0.846334	0.633057	0.525635	0.608621
Rnf19b	0.0163422	-1.06046	1.12566	1.62344	1.31646	1.25513	1.0854	0.613818	0.754455
Abca9	0.0226605	-1.0603	0.582674	0.479202	0.510387	0.478708	0.459608	0.138224	0.232308
Tiparp	0.0446563	-1.05688	0.489896	0.729492	0.722379	0.533911	0.43237	0.468639	0.513678
Tmx3	0.00122025	-1.05492	0.584119	0.666023	0.689201	0.578382	0.370759	0.424053	0.443921
Fbxo11	0.000932623	-1.05437	0.49241	0.516824	0.495304	0.450444	0.346284	0.283675	0.30456
Hnrnph1	0.0118965	-1.05093	1.10793	1.55841	1.49563	1.23972	0.716537	0.871248	1.16514
Kitl	0.00305382	-1.04812	1.24529	1.22901	1.2913	1.05241	0.582075	0.72513	0.878709
Cpeb2	0.0080444	-1.04692	0.629583	0.706205	0.736398	0.601613	0.536478	0.306603	0.480692
Lef1	0.0404004	-1.04307	0.645525	0.60158	0.551461	0.429164	0.268175	0.460324	0.691251
Rc3h1	0.00438721	-1.03682	0.490342	0.542663	0.568551	0.460438	0.360568	0.27569	0.316381
Hbegf	0.0164549	-1.03561	0.527848	0.570156	0.676629	0.610214	0.499574	0.418914	0.271302
Mdm2	0.0118645	-1.03518	0.764857	0.952266	0.808337	0.642244	0.670957	0.571753	0.631541
Baz1a	0.00144104	-1.03425	0.596694	0.749996	0.626735	0.532032	0.487681	0.421319	0.456575
Zfand5	0.00186963	-1.03189	3.8758	3.68616	3.21376	2.73308	2.66218	2.31489	2.50703
Igsf6	0.00244884	-1.03112	0.946775	0.89736	0.799489	0.743338	0.748049	0.414927	0.426739
Rel	0.0227483	-1.02926	1.41881	2.17676	1.94627	1.55794	1.46772	1.0673	1.47971
Zswim6	0.00352683	-1.02917	0.490806	0.529795	0.556552	0.49857	0.37173	0.261872	0.404452
Hsp90aa1	0.0203094	-1.02843	5.65814	9.34393	10.8787	9.36688	8.12872	4.32775	2.48752
Gpbp1	0.00463394	-1.02375	0.683178	0.802585	0.759122	0.608895	0.453673	0.515463	0.572896
Slc12a2	0.00315852	-1.02297	1.01922	1.03604	1.03336	0.772817	0.732699	0.522744	0.839365
Fcho2	0.00765849	-1.02283	0.772181	0.969239	0.962209	0.789625	0.513803	0.540541	0.671947
Vmp1	0.0468448	-1.02223	1.25937	1.76697	1.61029	1.22315	1.14177	1.12107	1.5527
Usp25	0.00530618	-1.02098	0.539001	0.638762	0.618857	0.470899	0.408893	0.350424	0.479646
N4bp1	0.0141744	-1.02097	1.04052	1.44163	1.22073	1.0255	0.967659	0.798696	0.863692
Tsc22d2	0.021278	-1.01507	0.768271	0.91126	0.846191	0.683819	0.532492	0.616686	0.846839
Abca1	0.0313457	-1.01352	1.43387	1.98798	1.94697	1.78771	1.52393	0.763288	0.884864
Lnpep	0.00491823	-1.01298	0.82433	0.841041	0.849911	0.768713	0.555934	0.416924	0.606345
Ccdc88a	0.0119097	-1.01225	0.893393	1.10537	1.26216	0.99272	0.669936	0.598756	0.613318
Kdm7a	0.0132103	-1.01189	0.730078	0.795279	0.783971	0.72669	0.61445	0.372577	0.471574
Zeb2	0.00952615	-1.01174	4.75876	5.85387	5.07747	4.02095	4.64774	3.00693	3.85761
Inpp4b	0.0102154	-1.00732	0.470033	0.50096	0.532703	0.386215	0.291711	0.28913	0.405306
Fnip1	0.00359196	-1.00538	0.812743	0.93677	0.839889	0.776473	0.66874	0.459788	0.562899
BC005537	0.0456549	-1.00489	1.26885	1.69485	1.58948	1.22883	0.949421	1.10673	1.32926
Mib1	0.00722457	-1.0045	0.456375	0.541834	0.52264	0.458014	0.292825	0.32926	0.389419
Nufip2	0.000432399	-1.00322	1.40683	1.44581	1.38263	1.20186	1.0135	0.805542	0.965701
Qk	0.00508596	-1.00305	4.38433	4.4578	4.5281	3.93842	2.81885	2.34251	2.85913
Osbpl8	0.00473853	-1.00287	0.695947	0.875791	0.746503	0.630016	0.656459	0.432604	0.476993
Cul3	0.0100338	-1.00266	0.443374	0.541888	0.569554	0.488272	0.318804	0.303594	0.296946
Ccl9	0.02251	-1.00116	1.51224	1.96223	1.71387	1.1934	1.86024	0.886592	0.734752
