## Supplemental Table 3 for "Genetic suppression of myeloid receptor Clec7a attenuates microglia neuroinflammation and promotes microglial phagocytosis to delay disease progression in ALS models"

### Sheet: Sheet1
Gene name	P value	Averaged log2FC
Ifih1	0.0193634	-2.23933
Gm14636	0.00466385	-1.89835
Nabp1	5.40021e-06	-1.74854
Rps6	0.0010124	-1.49565
Slfn5	0.00808275	-1.35255
Rnf213	0.00106204	-1.29158
Dnajb9	0.000502915	-1.2832
Lilrb4a	0.0006694	-1.26547
Itgav	0.000924175	-1.2496
Gm17056	0.00176184	-1.24046
Parp14	0.00519523	-1.23153
Rapgef2	0.00311732	-1.22886
AI504432	0.0299605	-1.22797
Ahnak	0.0114815	-1.18682
Kctd12	0.00287475	-1.17108
Clic4	0.0483253	-1.16007
Man1a	0.0127458	-1.16002
Cadm1	4.61409e-05	-1.1512
Zfp62	0.000448521	-1.13218
Trim30a	0.0419211	-1.1191
Sowahc	0.0267944	-1.11707
Cd44	0.0141547	-1.10149
Bmpr2	0.00823734	-1.09601
A130071D04Rik	0.00140805	-1.0921
Sppl2a	0.00311	-1.08773
Cd86	0.000481511	-1.07633
Cflar	0.0123192	-1.07042
Hnrnph1	0.0118965	-1.05093
Cpeb2	0.0080444	-1.04692
Mdm2	0.0118645	-1.03518
Igsf6	0.00244884	-1.03112
Zswim6	0.00352683	-1.02917
Slc12a2	0.00315852	-1.02297
Fcho2	0.00765849	-1.02283
Vmp1	0.0468448	-1.02223
N4bp1	0.0141744	-1.02097
Abca1	0.0313457	-1.01352
Zeb2	0.00952615	-1.01174
Inpp4b	0.0102154	-1.00732
Qk	0.00508596	-1.00305
Osbpl8	0.00473853	-1.00287
Ccl9	0.02251	-1.00116
