## Supplemental Table 4 for "Genetic suppression of myeloid receptor Clec7a attenuates microglia neuroinflammation and promotes microglial phagocytosis to delay disease progression in ALS models"

### Sheet: Clec7a KO vs WT
Gene name	P value	Averaged log2FC	Expression level (loge(mean gene reads per sample))
			WT-1	WT-2	WT-3	Clec7a KO-1	Clec7a KO-2	Clec7a KO-3	Clec7a KO-4
Xdh	0.00161477	1.80464	0.514085	0.276368	0.444022	0.377973	0.905063	0.613761	0.546945
Fn1	0.0163479	1.74394	2.13906	1.61889	1.96693	2.23805	2.49533	2.31472	1.56124
Ifitm2	2.38823e-09	1.65202	1.65598	1.62937	1.43533	1.88065	1.77457	1.48911	2.1425
Acta2	0.00349441	1.59826	0.710847	0.491904	0.347643	0.541769	0.288195	0.313395	0.668553
Hspa1b	0.0121161	1.54366	2.4689	4.73595	3.07882	2.74508	8.98724	3.08433	9.84619
Cspg4	0.00763264	1.40054	0.709459	0.586024	0.952478	0.932102	0.684957	0.688812	0.581001
Tmem252	0.0448389	1.32193	0.534409	0.586264	0.550308	0.458182	2.0766	0.290211	0.683813
Hspb1	0.0328533	1.22647	5.08833	8.12735	5.27114	8.27222	11.4227	5.16408	11.5741
Hspa1a	0.0485753	1.0553	3.81444	8.28233	4.75308	4.51974	13.235	4.97791	13.4305
2410004P03Rik	0.0416212	-1.13386	0.803817	0.644472	0.621507	0.112987	0.494374	0.44516	0.685271
Nme5	0.013877	-1.50524	0.702375	0.443954	0.485611	0.0917519	0.3887	0.324876	0.477669
Ccdc113	0.0158333	-1.71989	0.711878	0.434774	0.489711	0.0795826	0.364855	0.327965	0.389213
Apold1	0.0228329	-1.77723	2.02459	3.66222	2.59848	1.00837	3.99587	2.07894	2.1626
Pecam1	0.000142241	-1.84975	2.06131	1.84591	1.78596	1.9324	2.09425	1.93401	1.55929
