## Supplemental Table 5 for "Genetic suppression of myeloid receptor Clec7a attenuates microglia neuroinflammation and promotes microglial phagocytosis to delay disease progression in ALS models"

### Sheet: Mef2a
Transcription factor name	Target name	Target gene ID	Detection method	Pubmed ID	Organism
Mef2a	Itgav	16410	chromatin immunoprecipitation assay	27924024	Mus musculus
Mef2a	Nabp1	109019	chromatin immunoprecipitation assay	27924024	Mus musculus
Mef2a	Cd86	12524	chromatin immunoprecipitation assay	27924024	Mus musculus
Mef2a	Kctd12	239217	chromatin immunoprecipitation assay	27924024	Mus musculus
Mef2a	Clic4	29876	chromatin immunoprecipitation assay	27924024	Mus musculus
Mef2a	Mdm2	17246	chromatin immunoprecipitation assay	27924024	Mus musculus
Mef2a	Bmpr2	12168	chromatin immunoprecipitation assay	27924024	Mus musculus
Mef2a	Vmp1	75909	chromatin immunoprecipitation assay	27924024	Mus musculus
Mef2a	Cpeb2	231207	chromatin immunoprecipitation assay	27924024	Mus musculus
Mef2a	Osbpl8	237542	chromatin immunoprecipitation assay	27924024	Mus musculus
Mef2a	Dnajb9	27362	chromatin immunoprecipitation assay	27924024	Mus musculus
Mef2a	Abca1	11303	chromatin immunoprecipitation assay	27924024	Mus musculus
Mef2a	Zswim6	67263	chromatin immunoprecipitation assay	27924024	Mus musculus
Mef2a	Zfp62	22720	chromatin immunoprecipitation assay	27924024	Mus musculus
Mef2a	Zeb2	24136	chromatin immunoprecipitation assay	27924024	Mus musculus
Mef2a	Hnrnph1	59013	chromatin immunoprecipitation assay	27924024	Mus musculus
Mef2a	Rapgef2	-	chromatin immunoprecipitation assay	27924024	Mus musculus
Mef2a	Cd44	12505	chromatin immunoprecipitation assay	27924024	Mus musculus
Mef2a	Inpp4b	234515	chromatin immunoprecipitation assay	27924024	Mus musculus
Mef2a	Slc12a2	20496	chromatin immunoprecipitation assay	27924024	Mus musculus
Mef2a	Ifih1	71586	chromatin immunoprecipitation assay	27924024	Mus musculus

### Sheet: NFkb
Transcription factor name	Target name	Target gene ID	Detection method	Pubmed ID	Organism
Nfkb1	Bmpr2	12168	inferred by curator	12759356;29087512	Mus musculus
Nfkb1	Cflar	12633	inferred by curator	29087512;19343319	Mus musculus
Nfkb1	Ccl9	20308	chromatin immunoprecipitation assay;inferred by curator	29087512;18772140;27924024	Mus musculus
Nfkb1	Cd86	12524	inferred by curator	29087512;11544320	Mus musculus
Nfkb1	Clic4	29876	chromatin immunoprecipitation assay	27924024	Mus musculus
Nfkb1	Rps6	105244208;20104	chromatin immunoprecipitation assay	27924024	Mus musculus
Nfkb1	Abca1	11303	chromatin immunoprecipitation assay	27924024	Mus musculus
Nfkb1	Cd44	12505	chromatin immunoprecipitation assay	27924024	Mus musculus
Nfkb1	Kctd12	239217	chromatin immunoprecipitation assay	27924024	Mus musculus

### Sheet: Sall1
Transcription factor name	Target name	Target gene ID	Detection method	Pubmed ID	Organism
Sall1	Zeb2	24136	chromatin immunoprecipitation assay	27924024	Mus musculus
Sall1	Rapgef2	-	chromatin immunoprecipitation assay	27924024	Mus musculus
Sall1	Slc12a2	20496	chromatin immunoprecipitation assay	27924024	Mus musculus
