## Supplemental Table 7 for "Genetic suppression of myeloid receptor Clec7a attenuates microglia neuroinflammation and promotes microglial phagocytosis to delay disease progression in ALS models"

### Sheet: SOD1Clec7a KO vs SOD1
Gene name	P value	Averaged log2FC	Expression level (loge(mean gene reads per sample))
			SOD1G93A-1	SOD1G93A-2	SOD1G93A-3	SOD1G93A Clec7a KO-1	SOD1G93A Clec7a KO-2	SOD1G93A Clec7a KO-3	SOD1G93A Clec7a KO-4
Mt3	0.0492279	1.45716	2.6399	3.11248	3.70111	4.41645	4.94155	3.16913	3.43144
Rps6	0.000103567	-1.00313	1.44656	1.64267	1.57356	0.924554	0.971025	1.32246	0.801578
Cxcl10	0.0293042	-1.56205	0.654556	1.46897	1.88485	0.536306	1.18346	0.360776	0.399864
Ccl2	6.87302e-05	-2.66899	0.293415	1.03262	1.84779	0.184624	0.210568	0.216842	0.096868
Gm47283	0.0322484	1.19432	1.10792	0.970918	0.44103	1.44215	2.13085	1.33285	0.913013
