## Supplemental Table 8 for "Genetic suppression of myeloid receptor Clec7a attenuates microglia neuroinflammation and promotes microglial phagocytosis to delay disease progression in ALS models"

### Sheet: Clec7a KO vs WT
Gene name	P value	Averaged log2FC	Expression level (loge(mean gene reads per sample))
			WT-1	WT-2	WT-3	Clec7a KO-1	Clec7a KO-2	Clec7a KO-3	Clec7a KO-4
Ccl2	0.00175519	1.64081	0.137968	0.166009	0.131462	0.372398	0.578815	0.199227	1.53738
Klf4	0.0497386	1.11787	0.265691	0.447453	0.897547	0.885027	0.850545	0.743031	1.74872
Hspa1b	0.0312346	1.11522	0.0614737	0.233768	0.32473	0.105321	0.850545	0.571888	0.999424
